# An inducible genetic tool for tracking and manipulating specific microglial states in development and disease

**DOI:** 10.1101/2023.12.01.569597

**Authors:** Kia M. Barclay, Nora Abduljawad, Zuolin Cheng, Min Woo Kim, Lu Zhou, Jin Yang, Justin Rustenhoven, Jose Mazzitelli Perez, Leon Smyth, Wandy Beatty, JinChao Hou, Naresha Saligrama, Marco Colonna, Guoqiang Yu, Jonathan Kipnis, Qingyun Li

**Affiliations:** Department of Neuroscience, Washington University in St. Louis School of Medicine, St. Louis, MO 63110, USA; Neuroscience Graduate Program, Washington University School of Medicine, St. Louis, MO 63110, USA; Hope Center for Neurological Disorders, Washington University School of Medicine, St. Louis, MO 63110, USA; Center for Brain Immunology and Glia (BIG), Washington University School of Medicine, St. Louis, MO 63110, USA; Department of Pathology and Immunology, Washington University in St. Louis School of Medicine, St. Louis, MO 63110, USA; Bradley Department of Electrical and Computer Engineering, Virginia Polytechnic Institute and State University, Arlington, VA 22203, USA; Immunology Graduate Program, Washington University School of Medicine, St. Louis, MO 63110, USA; Medical Scientist Training Program, Washington University School of Medicine, St. Louis, MO 63110, USA; Department of Molecular Microbiology, Washington University School of Medicine in St. Louis, School of Medicine, St. Louis, MO 63110, USA; Department of Neurology, Washington University School of Medicine in St. Louis, School of Medicine, St. Louis, MO 63110, USA; Bursky Center for Human Immunology and Immunotherapy Programs, Washington University School of Medicine in St. Louis, St. Louis, MO 63112, USA; Department of Genetics, Washington University School of Medicine in St. Louis, School of Medicine, St. Louis, MO 63110, USA

**Keywords:** Microglia, Alzheimer’s Disease, Multiple Sclerosis, Development, Single-cell RNA Sequencing, Proliferative-Region Associated Microglia, Disease-Associated Microglia, Heterogeneity, Clec7a-CreER, Plasticity, Depletion

## Abstract

Recent single-cell RNA sequencing studies have revealed distinct microglial states in development and disease. These include proliferative region-associated microglia (PAM) in developing white matter and disease-associated microglia (DAM) prevalent in various neurodegenerative conditions. PAM and DAM share a similar core gene signature and other functional properties. However, the extent of the dynamism and plasticity of these microglial states, as well as their functional significance, remains elusive, partly due to the lack of specific tools. Here, we report the generation of an inducible Cre driver line, Clec7a-CreER^T2^, designed to target PAM and DAM in the brain parenchyma. Utilizing this tool, we profile labeled cells during development and in several disease models, uncovering convergence and context-dependent differences in PAM/DAM gene expression. Through long-term tracking, we demonstrate surprising levels of plasticity in these microglial states. Lastly, we specifically depleted DAM in cuprizone-induced demyelination, revealing their roles in disease progression and recovery.
