## Supplementary material for "An inducible genetic tool for tracking and manipulating specific microglial states in development and disease": Table S2

### Sheet: P7_upreg
P7 Upregulated Gene List
Ctsb
Ctsd
Ftl1
Igf1
Apoe
Lyz2
Spp1
Pld3
Sepp1
Cd63
Gpnmb
Ctsz
Syngr1
Anxa5
Gpx3
Ctsa
Cd9
Plin2
Apoc1
Itgax
Ctsl
Pkm2
S100a1
Gm1673
Sdcbp
Creg1
Aplp2
Sgpl1
Ucp2
Plek
Fabp5
Atp6v0d2
Cd83
Atp6v1a
Npl
Hexa
Fth1
Uap1l1
Lgals1
Clec7a
Soat1
Atp6v0c
Etfa
Hpse
Npc2
BC021767
Wwp2
Aldoa
C3ar1
Bnip3
Folr2
Ccl6
Lpl
Grn
Plaur
Tpd52
Blvra
Prdx1
Ptplad2
Adssl1
Mt1
Akr1a1
Gng12
Mfsd1
Renbp
Serp1
Mir692-1
Gpr157
Atp6v1c1
0610031J06Rik
Prps2
Tmem154
Gpr137b-ps
Acot13
Gm5506
Lipa
Scpep1
Timp2
Sirt2
Fcna
Psat1
Serpine2
Gusb
Csf1
Gyg
Tpi1
Colec12
Slc48a1
Arhgap19
Arl11
Vps29
Pgam1
Os9
Scd2
Rftn1
Slc35c2
Ldha
Cstb

### Sheet: FAD_upreg
FAD Upregulated Gene List
Ctsb
Apoe
Ctsd
Cst7
Rn45s
Lyz2
Fth1
Cd63
Ftl1
Mir692-1
Ccl6
Rpl41
Ctsz
Syngr1
Cd68
Gnas
Tyrobp
Pld3
Npc2
Pkm2
Serpine2
Rps19
Rps29
Mir682
Lpl
Lars2
Rpl37a
Ndufa1
Rpl18a
Rps16
Lyz1
Fau
Rps18
Cd52
Lgals3bp
Rpl13
Rps14
H2-D1
Cd9
Ccl3
Uba52
B2m
Rps3
Ly86
Mif
Gm6498
Rps2
Trem2
Rpl38
Ramp1
Rps23
Rpl37
Rpl23a
Cox6a2
Rps28
Rpl27a
Ch25h
Atp6v0c
Grn
Cox8a
Rpl35
Gm5148
Rps20
Ctsa
Creg1
Rpl36
Ank
Rplp0
Gusb
Rps10
Clec7a
Ssr4
Rpl23
Rpl13a
Capg
Mt1
Csf1
Atp1b3
D10Wsu52e
Myl6
Rps27a
Fcer1g
Cstb
Rpl6
Rpl31
Rps7
Rpl7
Atox1
Cox4i1
Axl
Tmsb10
Gapdh
Aldoa
Ctsl
Rplp1
Cox7c
Cox6a1
Rpl21
Rpl32
Rps11
C330021F23Rik
Rpl3
Hif1a
Tmsb4x
Timp2
Lilrb4
Ptma
Rps6
Atp5k
Rpl19
Rpl5
Pabpc1
Rps26
Cyba
Rps4x
Eef1a1
Igf1
Abhd12
Cox5b
Atp6v1f
Prdx1
Rpl11
Rnaset2b
Rpl9
Hexa
Rpl15
Ppia
Aplp2
Gng12
Ifi27l2a
Pea15a
Atp5g2
Eef2
Cfl1
Eno1
Npm1
Gltp
Rps5
Rpl14
Fkbp2
Serf2
Tdtom-transgene
Laptm5
Rps13
Tomm6
Cadm1
Atp6v1a
Scd2
Atp5b
C1qa
Clip1
Rps12
Gas5
Fcrls
Rps21
Cox6b1
Uqcr11
Rpsa
0910001L09Rik
Adssl1
Grcc10
Rps8
Fuca1

### Sheet: EAE_upreg
EAE Upregulated Gene List
Lilrb4
Lgals3
Plaur
Ftl1
Clec7a
Aldoa
Mir692-1
Fth1
Csf1
Capg
Cd63
Ctsb
Fam20c
Actg1
Apoe
Cybb
Ccl3
Cd9
Mif
Lpl
Cd74
