## Supplementary material for "An inducible genetic tool for tracking and manipulating specific microglial states in development and disease": Table S3

### Sheet: DEG_EAE_5xFAD
EAE_5xFAD_DEG_Comparison_genelist
Gene	z_score_EAE	z_score_5xFAD
Lilrb4	7.87675	5.32135
Lgals3	6.49416	1.54255
Plaur	6.05897	3.28651
Ftl1	6.04436	9.22521
Clec7a	5.69973	5.84552
Aldoa	5.66156	5.4999
Mir692-1	5.64209	9.14987
Fth1	5.61996	9.73928
Csf1	5.55729	5.71148
Capg	5.53289	5.73659
Cd63	5.38412	9.68803
Ctsb	5.31613	13.1626
Fam20c	5.28312	1.28539
Actg1	5.25134	3.5936
Apoe	5.21992	12.8462
Cybb	5.14678	2.25984
Ccl3	5.09486	6.79676
Cd9	5.0035	6.83466
Mif	4.98802	6.52109
Lpl	4.80859	7.63662
Cd74	4.69241	4.25398
Spp1	4.61664	3.56179
Prdx1	4.45575	5.02747
Cstb	4.44818	5.59005
Pld3	4.4005	8.20427
Adssl1	4.29084	4.64626
Rftn1	4.29084	1.4581
Lyz2	4.08646	10.0378
Ccl6	3.8021	9.1275
Anxa5	3.44452	4.14759
Ctsd	3.42966	12.7672
Igf1	3.40879	5.09759
Ctsz	3.39102	8.88608
Colec12	3.03702	0.351771
Renbp	3.01937	3.11803
Itgax	2.94697	3.02631
Tpi1	2.94637	3.24404
Akr1a1	2.86226	4.2148
Ldha	2.81875	4.34543
Apoc1	2.75181	0.81291
Psat1	2.75181	3.32354
Sdcbp	2.71349	2.88647
0610031J06Rik	2.65256	3.44026
Sgpl1	2.64825	3.39838
1810027O10Rik	2.6379	3.18192
Fabp5	2.60086	3.11451
Plek	2.52908	3.5766
Plin2	2.36332	3.70183
C3ar1	2.35021	1.26666
Pkm2	2.28449	7.74524
Atp6v0c	2.18044	6.0913
Cd83	2.13537	0.897961
Lgals1	2.08795	-0.681173
Gpr137b-ps	2.0517	-0.140792
Prps2	2.04334	1.27132
Aplp2	2.00657	4.9824
Gusb	1.80919	5.86542
Scpep1	1.74069	1.9155
Atp6v1a	1.68552	4.78149
Mfsd1	1.62219	2.8906
Atp6v0d2	1.56137	-1.21667
Gpx3	1.56137	0
Slc39a2	1.56137	1.64039
Gpnmb	1.48529	2.17656
Hpse	1.43923	2.94594
Rps19	1.4184	7.70781
Ctsa	1.34634	6.02132
Blvra	1.22141	1.30192
Lipa	1.21546	1.9505
Abcg1	1.18759	-4.55615
Mt1	1.0949	5.73624
Pgam1	1.0132	2.68814
Uap1l1	1.00772	0.210219
Soat1	0.989992	1.19791
Timp2	0.989504	5.34364
Os9	0.981682	0.766613
Scd2	0.971587	4.78149
Etfa	0.881635	-0.669731
Srsf2	0.820472	-10.5464
Ucp2	0.805501	-1.38178
Hexa	0.514215	5.0144
Npc2	0.501835	8.05543
Gm5506	0.468213	3.95262
S100a1	0.38698	3.41481
Tgfbr1	0.315735	-4.85399
Tpd52	0.201967	3.34435
Slc48a1	0.195735	2.79676
Syngr1	0.179103	8.81564
Arl11	0.172708	1.45732
Serp1	0.161126	3.32533
Gpr157	0.120196	-0.209332
Ctsl	0.118665	5.49944
BC021767	0	1.41796
Fcna	0	0
Folr2	0	-1.39058
Gm1673	0	3.98883
Meg3	0	2.74654
Rps27	-0.0258362	3.12584
Junb	-0.177817	-3.26826
Dpysl2	-0.323216	-5.26789
Creg1	-0.376483	6.00699
Rps29	-0.380068	7.70485
Itpripl1	-0.488929	-5.62454
Npl	-0.548154	1.40367
Mlxipl	-0.55518	-1.35096
Tmem154	-0.612691	1.94197
Zfhx3	-0.649984	-4.33464
Slc35c2	-0.676727	3.69278
Acot13	-0.693233	-0.322872
Arglu1	-0.710063	-10.1449
Bnip3	-0.767082	3.91796
Rpl37	-0.842952	6.22649
Arhgap19	-0.884409	-2.03059
Gyg	-0.923739	2.03171
Vps29	-0.941172	3.1289
Gng12	-0.971726	4.97278
Grn	-1.06617	6.08706
Sirt2	-1.06776	0.426691
Son	-1.18771	-3.86044
C1qc	-1.24627	-1.96549
Lrrc8a	-1.25012	-4.70091
Ptplad2	-1.27208	2.99625
Wwp2	-1.27208	1.77801
Qk	-1.42434	-2.93284
Serpine2	-1.46907	7.72713
Atp6v1c1	-1.47616	3.27927
Sepp1	-1.64961	1.12091
Adap2	-2.15913	-11.0277
Malat1	-2.57949	-12.5916
Lpcat2	-2.84633	-4.88203
Ltc4s	-2.98532	-3.42157
Rpl18a	-3.11108	7.20916
Siglech	-3.60673	1.26619
Cd81	-4.19573	-3.65306
Cst3	-4.95616	-2.94704
Lgmn	-5.26525	-7.70388
Selplg	-5.43144	-4.80468
Csf1r	-5.49714	-0.513605
Hexb	-5.74194	-2.63516
Tmem119	-5.92358	-6.98994
P2ry12	-6.44579	-9.17658

### Sheet: DEG_P7_EAE
EAE_P7_DEG_Comparison_genelist
Gene	z_score_EAE	z_score_P7
Lilrb4	7.87675	3.19365
Lgals3	6.49416	4.24664
Plaur	6.05897	5.4185
Ftl1	6.04436	11.9039
Clec7a	5.69973	6.03095
Aldoa	5.66156	5.63604
Mir692-1	5.64209	5.14607
Fth1	5.61996	6.16541
Csf1	5.55729	4.88774
Capg	5.53289	3.90481
Cd63	5.38412	9.18941
Ctsb	5.31613	12.6499
Fam20c	5.28312	1.94718
Actg1	5.25134	2.95521
Apoe	5.21992	11.0138
Cybb	5.14678	-2.89893
Ccl3	5.09486	0.265819
Cd9	5.0035	8.11545
Mif	4.98802	4.21936
Lpl	4.80859	5.48735
Cd74	4.69241	-0.436614
Spp1	4.61664	10.2734
Prdx1	4.45575	5.29198
Cstb	4.44818	4.6481
Pld3	4.4005	9.88658
Adssl1	4.29084	5.24771
Rftn1	4.29084	4.69778
Lyz2	4.08646	10.295
Ccl6	3.8021	5.49041
Anxa5	3.44452	8.4542
Ctsd	3.42966	12.156
Igf1	3.40879	11.2145
Ctsz	3.39102	8.74809
Colec12	3.03702	4.80339
Renbp	3.01937	5.16302
Itgax	2.94697	7.87675
Tpi1	2.94637	4.81124
Akr1a1	2.86226	5.22838
Ldha	2.81875	4.66014
Apoc1	2.75181	7.91263
Psat1	2.75181	4.89864
Sdcbp	2.71349	7.24608
0610031J06Rik	2.65256	5.0482
Sgpl1	2.64825	7.05793
1810027O10Rik	2.6379	4.83078
Fabp5	2.60086	6.48711
Plek	2.52908	6.51519
Plin2	2.36332	7.95168
C3ar1	2.35021	5.58552
Pkm2	2.28449	7.50765
Atp6v0c	2.18044	5.84519
Cd83	2.13537	6.40235
Lgals1	2.08795	6.06014
Gpr137b-ps	2.0517	5.00695
Prps2	2.04334	5.02214
Aplp2	2.00657	7.06905
Gusb	1.80919	4.88968
Scpep1	1.74069	4.94232
Atp6v1a	1.68552	6.36841
Mfsd1	1.62219	5.20404
Atp6v0d2	1.56137	6.4498
Gpx3	1.56137	8.36641
Slc39a2	1.56137	4.7017
Gpnmb	1.48529	9.02421
Hpse	1.43923	5.73624
Rps19	1.4184	-5.54202
Ctsa	1.34634	8.28612
Blvra	1.22141	5.37054
Lipa	1.21546	4.96192
Abcg1	1.18759	5.09163
Mt1	1.0949	5.24416
Pgam1	1.0132	4.75041
Uap1l1	1.00772	6.10625
Soat1	0.989992	5.98834
Timp2	0.989504	4.93439
Os9	0.981682	4.73505
Scd2	0.971587	4.71901
Etfa	0.881635	5.79554
Srsf2	0.820472	-5.62087
Ucp2	0.805501	6.75687
Hexa	0.514215	6.30564
Npc2	0.501835	5.72571
Gm5506	0.468213	4.98676
S100a1	0.38698	7.31625
Tgfbr1	0.315735	-5.03374
Tpd52	0.201967	5.38761
Slc48a1	0.195735	4.77579
Syngr1	0.179103	8.4669
Arl11	0.172708	4.75958
Serp1	0.161126	5.15921
Gpr157	0.120196	5.13914
Ctsl	0.118665	7.55341
BC021767	0	5.69276
Fcna	0	4.92865
Folr2	0	5.50365
Gm1673	0	7.28955
Meg3	0	-5.24066
Rps27	-0.0258362	-5.35073
Junb	-0.177817	-4.89702
Dpysl2	-0.323216	-4.88391
Creg1	-0.376483	7.11489
Rps29	-0.380068	-6.70029
Itpripl1	-0.488929	-4.93294
Npl	-0.548154	6.36057
Mlxipl	-0.55518	-6.10469
Tmem154	-0.612691	5.02214
Zfhx3	-0.649984	-5.90957
Slc35c2	-0.676727	4.67637
Acot13	-0.693233	4.98771
Arglu1	-0.710063	-5.30609
Bnip3	-0.767082	5.53569
Rpl37	-0.842952	-4.63788
Arhgap19	-0.884409	4.77356
Gyg	-0.923739	4.81663
Vps29	-0.941172	4.75141
Gng12	-0.971726	5.22516
Grn	-1.06617	5.43531
Sirt2	-1.06776	4.93078
Son	-1.18771	-7.06728
C1qc	-1.24627	-5.04692
Lrrc8a	-1.25012	-4.93561
Ptplad2	-1.27208	5.27605
Wwp2	-1.27208	5.66976
Qk	-1.42434	-5.44229
Serpine2	-1.46907	4.89421
Atp6v1c1	-1.47616	5.07232
Sepp1	-1.64961	9.30187
Adap2	-2.15913	-5.07475
Malat1	-2.57949	-8.24155
Lpcat2	-2.84633	-4.93708
Ltc4s	-2.98532	-5.0895
Rpl18a	-3.11108	-6.08024
Siglech	-3.60673	-5.45526
Cd81	-4.19573	-6.89946
Cst3	-4.95616	-8.48924
Lgmn	-5.26525	-5.72084
Selplg	-5.43144	-6.87
Csf1r	-5.49714	-2.33849
Hexb	-5.74194	-4.14827
Tmem119	-5.92358	-7.70583
P2ry12	-6.44579	-10.2886

### Sheet: DEG_P7_5xFAD
FAD_P7_DEG_Comparison_genelist
Gene	z_score_5xFAD	z_score_P7
Ctsb	13.1626	12.6499
Apoe	12.8462	11.0138
Ctsd	12.7672	12.156
Cst7	11.9692	3.72756
Rn45s	10.1414	-0.211474
Lyz2	10.0378	10.295
Fth1	9.73928	6.16541
Cd63	9.68803	9.18941
Ftl1	9.22521	11.9039
Mir692-1	9.14987	5.14607
Ccl6	9.1275	5.49041
Rpl41	8.9901	-2.9276
Ctsz	8.88608	8.74809
Syngr1	8.81564	8.4669
Cd68	8.53679	4.17499
Gnas	8.51197	3.65055
Tyrobp	8.29132	4.47984
Pld3	8.20427	9.88658
Npc2	8.05543	5.72571
Pkm2	7.74524	7.50765
Serpine2	7.72713	4.89421
Rps19	7.70781	-5.54202
Rps29	7.70485	-6.70029
Mir682	7.64683	-1.02418
Lpl	7.63662	5.48735
Lars2	7.62502	-4.20421
Rpl37a	7.49519	-1.9835
Ndufa1	7.41789	-1.69824
Rpl18a	7.20916	-6.08024
Rps16	7.19756	-0.652559
Lyz1	7.15463	4.09454
Fau	7.09115	-0.842777
Rps18	7.08111	-3.06193
Cd52	7.06126	-0.0238188
Lgals3bp	7.05468	4.38876
Rpl13	7.01436	-1.38119
Rps14	6.95443	-2.35506
H2-D1	6.86013	1.83011
Cd9	6.83466	8.11545
Ccl3	6.79676	0.265819
Uba52	6.70823	-1.12553
B2m	6.58237	-1.43783
Rps3	6.57213	-1.86324
Ly86	6.56916	2.75272
Mif	6.52109	4.21936
Gm6498	6.48471	1.70405
Rps2	6.41919	2.32261
Trem2	6.40136	3.43892
Rpl38	6.33719	-1.46261
Ramp1	6.32822	-0.784081
Rps23	6.26745	-1.15236
Rpl37	6.22649	-4.63788
Rpl23a	6.21446	-0.0743368
Cox6a2	6.20442	0.080896
Rps28	6.20356	-2.78687
Rpl27a	6.14935	-0.700517
Ch25h	6.14023	1.33304
Atp6v0c	6.0913	5.84519
Grn	6.08706	5.43531
Cox8a	6.06864	3.42544
Rpl35	6.03701	-3.41002
Gm5148	6.03294	-0.624407
Rps20	6.03095	1.17951
Ctsa	6.02132	8.28612
Creg1	6.00699	7.11489
Rpl36	5.93325	-1.0808
Ank	5.9053	3.80978
Rplp0	5.87299	1.64463
Gusb	5.86542	4.88968
Rps10	5.86212	2.38711
Clec7a	5.84552	6.03095
Ssr4	5.80233	-0.874666
Rpl23	5.78713	-0.669984
Rpl13a	5.75218	-1.60888
Capg	5.73659	3.90481
Mt1	5.73624	5.24416
Csf1	5.71148	4.88774
Atp1b3	5.70259	4.08646
D10Wsu52e	5.64415	-1.20529
Myl6	5.64209	-0.886467
Rps27a	5.62454	-0.756164
Fcer1g	5.60689	-2.54807
Cstb	5.59005	4.6481
Rpl6	5.57821	0.972803
Rpl31	5.5605	-0.509161
Rps7	5.55921	-0.591193
Rpl7	5.54797	-0.0796395
Atox1	5.53912	-0.120842
Cox4i1	5.53683	3.90635
Axl	5.53345	2.25398
Tmsb10	5.53345	-1.54864
Gapdh	5.50894	3.92816
Aldoa	5.4999	5.63604
Ctsl	5.49944	7.55341
Rplp1	5.49898	-0.659278
Cox7c	5.43994	-2.53967
Cox6a1	5.42425	2.3972
Rpl21	5.41732	-1.24371
Rpl32	5.39984	-1.45846
Rps11	5.39691	-2.6244
C330021F23Rik	5.39298	-1.04715
Rpl3	5.37567	-0.134079
Hif1a	5.35428	4.3423
Tmsb4x	5.34705	-2.26013
Timp2	5.34364	4.93439
Lilrb4	5.32135	3.19365
Ptma	5.24652	0.431082
Rps6	5.24652	-0.326671
Atp5k	5.23611	-1.58246
Rpl19	5.2241	1.61314
Rpl5	5.21684	2.98517
Pabpc1	5.20984	-1.39864
Rps26	5.18762	-2.36224
Cyba	5.13711	3.28029
Rps4x	5.13377	-2.16349
Eef1a1	5.12918	1.56387
Igf1	5.09759	11.2145
Abhd12	5.04777	1.41444
Cox5b	5.03019	-0.641771
Atp6v1f	5.02824	2.12415
Prdx1	5.02747	5.29198
Rpl11	5.02478	-0.155719
Rnaset2b	5.01731	-1.48716
Rpl9	5.01512	-0.675165
Hexa	5.0144	6.30564
Rpl15	4.9991	1.85184
Ppia	4.98333	0.75342
Aplp2	4.9824	7.06905
Gng12	4.97278	5.22516
Ifi27l2a	4.96929	-1.39947
Pea15a	4.95214	2.9211
Atp5g2	4.93512	2.39133
Eef2	4.92936	2.62261
Cfl1	4.91518	-0.741103
Eno1	4.90696	4.51843
Npm1	4.90611	2.37556
Gltp	4.88582	2.0099
Rps5	4.87831	-0.711791
Rpl14	4.86579	2.2572
Fkbp2	4.85897	-0.759331
Serf2	4.85564	-0.878707
Tdtom-transgene	4.84283	4.26713
Laptm5	4.82643	-2.8313
Rps13	4.80084	-0.919798
Tomm6	4.7946	2.43664
Cadm1	4.78499	4.53945
Atp6v1a	4.78149	6.36841
Scd2	4.78149	4.71901
Atp5b	4.78034	-1.01356
C1qa	4.77919	-2.10813
Clip1	4.77467	1.68978
Rps12	4.74164	-1.7193
Gas5	4.73505	-2.04035
Fcrls	4.72688	-1.61815
Rps21	4.71815	-1.35244
Cox6b1	4.7156	-0.776191
Uqcr11	4.69624	-1.83433
Rpsa	4.68497	3.72519
0910001L09Rik	4.65309	-1.25588
Adssl1	4.64626	5.24771
Grcc10	4.63906	-1.57917
Rps8	4.62981	1.19248
Fuca1	4.62644	-0.181441
Ldha	4.34543	4.66014
Akr1a1	4.2148	5.22838
Anxa5	4.14759	8.4542
Gm1673	3.98883	7.28955
Gm5506	3.95262	4.98676
Bnip3	3.91796	5.53569
Plin2	3.70183	7.95168
Slc35c2	3.69278	4.67637
Plek	3.5766	6.51519
Spp1	3.56179	10.2734
0610031J06Rik	3.44026	5.0482
S100a1	3.41481	7.31625
Sgpl1	3.39838	7.05793
Tpd52	3.34435	5.38761
Serp1	3.32533	5.15921
Psat1	3.32354	4.89864
Plaur	3.28651	5.4185
Atp6v1c1	3.27927	5.07232
Tpi1	3.24404	4.81124
1810027O10Rik	3.18192	4.83078
Vps29	3.1289	4.75141
Rps27	3.12584	-5.35073
Renbp	3.11803	5.16302
Fabp5	3.11451	6.48711
Itgax	3.02631	7.87675
Ptplad2	2.99625	5.27605
Hpse	2.94594	5.73624
Mfsd1	2.8906	5.20404
Sdcbp	2.88647	7.24608
Slc48a1	2.79676	4.77579
Meg3	2.74654	-5.24066
Pgam1	2.68814	4.75041
Gpnmb	2.17656	9.02421
Gyg	2.03171	4.81663
Lipa	1.9505	4.96192
Tmem154	1.94197	5.02214
Scpep1	1.9155	4.94232
Wwp2	1.77801	5.66976
Slc39a2	1.64039	4.7017
Rftn1	1.4581	4.69778
Arl11	1.45732	4.75958
BC021767	1.41796	5.69276
Npl	1.40367	6.36057
Blvra	1.30192	5.37054
Prps2	1.27132	5.02214
C3ar1	1.26666	5.58552
Siglech	1.26619	-5.45526
Soat1	1.19791	5.98834
Sepp1	1.12091	9.30187
Cd83	0.897961	6.40235
Apoc1	0.81291	7.91263
Os9	0.766613	4.73505
Sirt2	0.426691	4.93078
Colec12	0.351771	4.80339
Uap1l1	0.210219	6.10625
Fcna	0	4.92865
Gpx3	0	8.36641
Gpr137b-ps	-0.140792	5.00695
Gpr157	-0.209332	5.13914
Acot13	-0.322872	4.98771
Etfa	-0.669731	5.79554
Lgals1	-0.681173	6.06014
Atp6v0d2	-1.21667	6.4498
Mlxipl	-1.35096	-6.10469
Ucp2	-1.38178	6.75687
Folr2	-1.39058	5.50365
C1qc	-1.96549	-5.04692
Arhgap19	-2.03059	4.77356
Qk	-2.93284	-5.44229
Cst3	-2.94704	-8.48924
Junb	-3.26826	-4.89702
Ltc4s	-3.42157	-5.0895
Cd81	-3.65306	-6.89946
Son	-3.86044	-7.06728
Zfhx3	-4.33464	-5.90957
Abcg1	-4.55615	5.09163
Prrc2c	-4.66742	-0.0760888
Lrrc8a	-4.70091	-4.93561
Susd3	-4.71142	-1.60203
Ddx5	-4.71815	-0.942803
Rogdi	-4.72599	-2.77147
Lrrc3	-4.74068	-1.72266
Actb	-4.77134	-1.05076
Selplg	-4.80468	-6.87
Hk2	-4.83078	-2.51729
Tgfbr1	-4.85399	-5.03374
Lpcat2	-4.88203	-4.93708
Jun	-4.89905	-2.96954
Mcmbp	-4.93537	-2.0716
Wtap	-5.05517	0.388544
Tpm3	-5.06754	-1.87915
Tacc1	-5.08327	-2.42638
Dpysl2	-5.26789	-4.88391
Abcc5	-5.32312	1.08976
Srsf5	-5.33226	-2.54272
Ddit4	-5.34888	-0.188279
Kdm6b	-5.38862	-4.32432
Ifngr1	-5.39169	-1.60382
Maml2	-5.4976	-0.410466
Slc39a1	-5.5046	-4.12237
Gigyf1	-5.62362	0.0284664
Itpripl1	-5.62454	-4.93294
Maf	-5.7055	-0.698663
Sema4b	-5.79432	1.98544
Clk1	-5.8031	-2.97986
Klhl9	-5.87455	1.14562
Srrm2	-5.88923	-2.68945
Fli1	-5.92728	-0.490533
Rbm26	-6.37665	-2.89462
Fam105a	-6.46756	-2.25752
Clasp2	-6.55458	-3.38591
Sat1	-6.59649	2.45124
Glul	-6.64511	-0.765335
Zmynd8	-6.74985	-2.7753
Skil	-6.80365	-3.06988
Tmem119	-6.98994	-7.70583
Pan3	-7.08909	-1.8656
Notch2	-7.10309	2.40677
Mll2	-7.16201	-4.35347
B4galt1	-7.548	-4.03847
Gpr77	-7.61583	-4.17729
Lgmn	-7.70388	-5.72084
Ncoa3	-7.9946	-2.15675
Marcks	-8.06128	-3.31312
Sfpq	-8.10957	-2.54633
Ivns1abp	-8.31861	-3.45012
P2ry12	-9.17658	-10.2886
Zfp691	-9.57186	-4.4005
Zfp187	-10.0296	-2.75182
Arglu1	-10.1449	-5.30609
Srsf2	-10.5464	-5.62087
Adap2	-11.0277	-5.07475
Malat1	-12.5916	-8.24155
