## Supplementary material for "An inducible genetic tool for tracking and manipulating specific microglial states in development and disease": Table S4

### Sheet: Notes
Column Labels	Annotations
REF	Shows the number of genes in the reference genome dataset that map to the terms (either directly or through inheritance)
#	Shows the number of genes (#) in the sample gene set that map to the GO term (either directly or through inheritance)
expected	Displays the number of genes mapped to the term that would be expected based on the whole genome representation.
Fold . Enrichment	Fold enrichment
+/-	Indicates if fold enrichment change is an increase (+) or decrease (-).
raw.P.value	raw p value
FDR	False discovery rate
Top	Granularity - value of 1 is the most granular GO term in heirarchy

### Sheet: P7_Top_FullList
GO.biological.process.complete	REF	#	expected	Fold.Enrichment	+/-	raw.P.value	FDR	Top
positive regulation of trophectodermal cell proliferation	2	2	0.01	> 100	+	9.8e-05	0.0173	1
response to caloric restriction	3	2	0.01	> 100	+	0.000163	0.0243	1
macrophage homeostasis	3	2	0.01	> 100	+	0.000163	0.0241	1
very-low-density lipoprotein particle clearance	3	2	0.01	> 100	+	0.000163	0.0239	1
cholesterol storage	6	3	0.02	> 100	+	5.4e-06	0.00206	1
chylomicron remnant clearance	6	2	0.02	81.47	+	0.000452	0.0493	1
very-low-density lipoprotein particle remodeling	6	2	0.02	81.47	+	0.000452	0.0489	1
lysosomal lumen acidification	13	3	0.05	56.4	+	3.53e-05	0.00813	1
negative regulation of platelet activation	15	3	0.06	48.88	+	5.11e-05	0.0104	1
regulation of plasminogen activation	16	3	0.07	45.83	+	6.05e-05	0.0116	1
lipoprotein catabolic process	17	3	0.07	43.13	+	7.09e-05	0.0132	1
cholesterol efflux	31	5	0.13	39.42	+	3.43e-07	0.000336	1
glucose catabolic process	22	3	0.09	33.33	+	0.000141	0.0223	1
regulation of homotypic cell-cell adhesion	36	4	0.15	27.16	+	2.11e-05	0.00569	1
glycolytic process	49	5	0.2	24.94	+	2.71e-06	0.00129	1
glycoprotein catabolic process	31	3	0.13	23.65	+	0.000357	0.0428	1
response to vitamin	31	3	0.13	23.65	+	0.000357	0.0424	1
sulfur compound catabolic process	32	3	0.13	22.91	+	0.00039	0.0452	1
detoxification	67	4	0.27	14.59	+	0.000203	0.028	1
triglyceride metabolic process	72	4	0.29	13.58	+	0.000264	0.0342	1
proton transmembrane transport	83	4	0.34	11.78	+	0.000443	0.0489	1
cholesterol metabolic process	125	6	0.51	11.73	+	1.61e-05	0.00484	1
reactive oxygen species metabolic process	107	5	0.44	11.42	+	9.56e-05	0.017	1
maintenance of location in cell	110	5	0.45	11.11	+	0.000108	0.0181	1
negative regulation of protein catabolic process	114	5	0.47	10.72	+	0.000127	0.0204	1
cell recognition	143	5	0.59	8.55	+	0.000351	0.0423	1
negative regulation of protein transport	151	5	0.62	8.09	+	0.000447	0.049	1
negative regulation of neuron death	243	7	0.99	7.04	+	7.36e-05	0.0136	1
lipid catabolic process	290	8	1.19	6.74	+	2.97e-05	0.00728	1
negative regulation of peptidase activity	255	7	1.04	6.71	+	9.86e-05	0.017	1
carboxylic acid catabolic process	219	6	0.9	6.7	+	0.000319	0.0391	1
small molecule biosynthetic process	439	10	1.8	5.57	+	1.46e-05	0.00458	1
carbohydrate derivative biosynthetic process	543	10	2.22	4.5	+	8.48e-05	0.0153	1
positive regulation of cell migration	594	10	2.43	4.11	+	0.000174	0.025	1
cell activation	804	11	3.29	3.34	+	0.000472	0.05	1
positive regulation of developmental process	1498	17	6.13	2.77	+	0.000117	0.019	1
positive regulation of multicellular organismal process	1876	20	7.68	2.61	+	6.21e-05	0.0117	1
positive regulation of signal transduction	1628	17	6.66	2.55	+	0.000311	0.0387	1
regulation of programmed cell death	1639	17	6.71	2.54	+	0.000336	0.0408	1
response to organic substance	2609	23	10.67	2.15	+	0.000418	0.0472	1

### Sheet: P7_Top_Unique
GO.biological.process.complete	REF	#	expected	Fold.Enrichment	+/-	raw.P.value	FDR	Top
response to caloric restriction	3	2	0.01	> 100	+	0.000163	0.0243	1
macrophage homeostasis	3	2	0.01	> 100	+	0.000163	0.0241	1
very-low-density lipoprotein particle clearance	3	2	0.01	> 100	+	0.000163	0.0239	1
cholesterol storage	6	3	0.02	> 100	+	5.4e-06	0.00206	1
chylomicron remnant clearance	6	2	0.02	81.47	+	0.000452	0.0493	1
cholesterol efflux	31	5	0.13	39.42	+	3.43e-07	0.000336	1
glycolytic process	49	5	0.2	24.94	+	2.71e-06	0.00129	1
glycoprotein catabolic process	31	3	0.13	23.65	+	0.000357	0.0428	1
response to vitamin	31	3	0.13	23.65	+	0.000357	0.0424	1
sulfur compound catabolic process	32	3	0.13	22.91	+	0.00039	0.0452	1
detoxification	67	4	0.27	14.59	+	0.000203	0.028	1
triglyceride metabolic process	72	4	0.29	13.58	+	0.000264	0.0342	1
cholesterol metabolic process	125	6	0.51	11.73	+	1.61e-05	0.00484	1
reactive oxygen species metabolic process	107	5	0.44	11.42	+	9.56e-05	0.017	1
negative regulation of protein catabolic process	114	5	0.47	10.72	+	0.000127	0.0204	1
negative regulation of protein transport	151	5	0.62	8.09	+	0.000447	0.049	1
lipid catabolic process	290	8	1.19	6.74	+	2.97e-05	0.00728	1
negative regulation of peptidase activity	255	7	1.04	6.71	+	9.86e-05	0.017	1
carboxylic acid catabolic process	219	6	0.9	6.7	+	0.000319	0.0391	1
carbohydrate derivative biosynthetic process	543	10	2.22	4.5	+	8.48e-05	0.0153	1

### Sheet: EAE_Top_FullList
GO.biological.process.complete	REF	#	expected	Fold.Enrichment	+/-	raw.P.value	FDR	Top
negative regulation of mature B cell apoptotic process	5	2	0	> 100	+	1.64e-05	0.00452	1
very-low-density lipoprotein particle remodeling	6	2	0.01	> 100	+	2.19e-05	0.00536	1
positive regulation of monocyte differentiation	9	2	0.01	> 100	+	4.29e-05	0.00851	1
positive regulation of chemokine (C-X-C motif) ligand 2 production	14	3	0.01	> 100	+	4.32e-07	0.000295	1
negative regulation of intrinsic apoptotic signaling pathway in response to DNA damage by p53 class mediator	12	2	0.01	> 100	+	7.09e-05	0.0116	1
negative regulation of DNA damage response, signal transduction by p53 class mediator	15	2	0.01	> 100	+	0.000106	0.0153	1
positive regulation of macrophage derived foam cell differentiation	15	2	0.01	> 100	+	0.000106	0.0152	1
negative regulation of platelet activation	15	2	0.01	> 100	+	0.000106	0.0151	1
macrophage chemotaxis	16	2	0.01	> 100	+	0.000119	0.0162	1
protein trimerization	18	2	0.02	> 100	+	0.000147	0.0181	1
eosinophil chemotaxis	20	2	0.02	> 100	+	0.000179	0.0202	1
prostaglandin biosynthetic process	22	2	0.02	99.99	+	0.000214	0.0223	1
neutrophil homeostasis	24	2	0.02	91.65	+	0.000251	0.0245	1
negative regulation of T cell receptor signaling pathway	25	2	0.02	87.99	+	0.000271	0.0256	1
cellular response to low-density lipoprotein particle stimulus	33	2	0.03	66.66	+	0.000458	0.0368	1
monocyte chemotaxis	34	2	0.03	64.7	+	0.000485	0.0378	1
regulation of macrophage chemotaxis	34	2	0.03	64.7	+	0.000485	0.0376	1
regulation of homotypic cell-cell adhesion	36	2	0.03	61.1	+	0.00054	0.0409	1
triglyceride homeostasis	38	2	0.03	57.89	+	0.000599	0.0437	1
positive regulation of interleukin-1 beta production	57	3	0.05	57.89	+	2.12e-05	0.00528	1
positive regulation of osteoclast differentiation	39	2	0.04	56.4	+	0.000629	0.0446	1
positive regulation of myeloid leukocyte cytokine production involved in immune response	41	2	0.04	53.65	+	0.000692	0.0468	1
positive regulation of tumor necrosis factor production	140	5	0.13	39.28	+	1.66e-07	0.000144	1
cellular response to type II interferon	108	3	0.1	30.55	+	0.000134	0.0172	1
positive regulation of interleukin-6 production	111	3	0.1	29.73	+	0.000145	0.0181	1
regulation of fibroblast proliferation	125	3	0.11	26.4	+	0.000204	0.0219	1
positive regulation of lipid localization	126	3	0.11	26.19	+	0.000208	0.0221	1
negative regulation of T cell activation	137	3	0.12	24.08	+	0.000265	0.0253	1
cell recognition	143	3	0.13	23.07	+	0.0003	0.0267	1
regulation of B cell activation	145	3	0.13	22.76	+	0.000312	0.0275	1
receptor-mediated endocytosis	165	3	0.15	20	+	0.000452	0.0367	1
positive regulation of leukocyte migration	169	3	0.15	19.52	+	0.000484	0.038	1
positive regulation of adaptive immune response	170	3	0.15	19.41	+	0.000493	0.038	1
positive regulation of ERK1 and ERK2 cascade	234	4	0.21	18.8	+	5.63e-05	0.01	1
positive regulation of mononuclear cell proliferation	187	3	0.17	17.64	+	0.000647	0.0453	1
positive regulation of peptidyl-tyrosine phosphorylation	191	3	0.17	17.28	+	0.000688	0.0469	1
regulation of endocytosis	345	5	0.31	15.94	+	1.26e-05	0.00379	1
regulation of lymphocyte proliferation	286	4	0.26	15.38	+	0.000121	0.0163	1
negative regulation of cell migration	311	4	0.28	14.15	+	0.000166	0.0192	1
cytokine-mediated signaling pathway	339	4	0.31	12.98	+	0.00023	0.0231	1
positive regulation of lymphocyte activation	368	4	0.33	11.95	+	0.000314	0.0275	1
positive regulation of response to external stimulus	580	6	0.53	11.38	+	9.77e-06	0.0034	1
inflammatory response	535	5	0.49	10.28	+	9.95e-05	0.0149	1
positive regulation of cell adhesion	543	5	0.49	10.13	+	0.000107	0.0149	1
positive regulation of defense response	435	4	0.4	10.11	+	0.000586	0.0434	1
regulation of protein-containing complex assembly	441	4	0.4	9.98	+	0.000617	0.044	1
regulation of kinase activity	704	5	0.64	7.81	+	0.000354	0.0303	1
negative regulation of cell population proliferation	734	5	0.67	7.49	+	0.000428	0.035	1
regulation of anatomical structure morphogenesis	946	6	0.86	6.98	+	0.000148	0.018	1
positive regulation of catalytic activity	1085	6	0.99	6.08	+	0.000311	0.0275	1
system development	3484	10	3.17	3.16	+	0.000396	0.0332	1

### Sheet: EAE_Top_Unique
GO.biological.process.complete	REF	#	expected	Fold.Enrichment	+/-	raw.P.value	FDR	Top
negative regulation of mature B cell apoptotic process	5	2	0	> 100	+	1.64e-05	0.00452	1
positive regulation of monocyte differentiation	9	2	0.01	> 100	+	4.29e-05	0.00851	1
positive regulation of chemokine (C-X-C motif) ligand 2 production	14	3	0.01	> 100	+	4.32e-07	0.000295	1
negative regulation of intrinsic apoptotic signaling pathway in response to DNA damage by p53 class mediator	12	2	0.01	> 100	+	7.09e-05	0.0116	1
negative regulation of DNA damage response, signal transduction by p53 class mediator	15	2	0.01	> 100	+	0.000106	0.0153	1
positive regulation of macrophage derived foam cell differentiation	15	2	0.01	> 100	+	0.000106	0.0152	1
macrophage chemotaxis	16	2	0.01	> 100	+	0.000119	0.0162	1
protein trimerization	18	2	0.02	> 100	+	0.000147	0.0181	1
eosinophil chemotaxis	20	2	0.02	> 100	+	0.000179	0.0202	1
prostaglandin biosynthetic process	22	2	0.02	99.99	+	0.000214	0.0223	1
neutrophil homeostasis	24	2	0.02	91.65	+	0.000251	0.0245	1
negative regulation of T cell receptor signaling pathway	25	2	0.02	87.99	+	0.000271	0.0256	1
monocyte chemotaxis	34	2	0.03	64.7	+	0.000485	0.0378	1
regulation of macrophage chemotaxis	34	2	0.03	64.7	+	0.000485	0.0376	1
triglyceride homeostasis	38	2	0.03	57.89	+	0.000599	0.0437	1
positive regulation of interleukin-1 beta production	57	3	0.05	57.89	+	2.12e-05	0.00528	1
positive regulation of myeloid leukocyte cytokine production involved in immune response	41	2	0.04	53.65	+	0.000692	0.0468	1
cellular response to type II interferon	108	3	0.1	30.55	+	0.000134	0.0172	1
regulation of fibroblast proliferation	125	3	0.11	26.4	+	0.000204	0.0219	1
positive regulation of lipid localization	126	3	0.11	26.19	+	0.000208	0.0221	1
negative regulation of T cell activation	137	3	0.12	24.08	+	0.000265	0.0253	1
regulation of B cell activation	145	3	0.13	22.76	+	0.000312	0.0275	1
receptor-mediated endocytosis	165	3	0.15	20	+	0.000452	0.0367	1
positive regulation of leukocyte migration	169	3	0.15	19.52	+	0.000484	0.038	1
positive regulation of adaptive immune response	170	3	0.15	19.41	+	0.000493	0.038	1
positive regulation of mononuclear cell proliferation	187	3	0.17	17.64	+	0.000647	0.0453	1
positive regulation of peptidyl-tyrosine phosphorylation	191	3	0.17	17.28	+	0.000688	0.0469	1
regulation of endocytosis	345	5	0.31	15.94	+	1.26e-05	0.00379	1
regulation of lymphocyte proliferation	286	4	0.26	15.38	+	0.000121	0.0163	1
negative regulation of cell migration	311	4	0.28	14.15	+	0.000166	0.0192	1
cytokine-mediated signaling pathway	339	4	0.31	12.98	+	0.00023	0.0231	1
positive regulation of lymphocyte activation	368	4	0.33	11.95	+	0.000314	0.0275	1
positive regulation of cell adhesion	543	5	0.49	10.13	+	0.000107	0.0149	1
regulation of protein-containing complex assembly	441	4	0.4	9.98	+	0.000617	0.044	1
regulation of kinase activity	704	5	0.64	7.81	+	0.000354	0.0303	1
negative regulation of cell population proliferation	734	5	0.67	7.49	+	0.000428	0.035	1
regulation of anatomical structure morphogenesis	946	6	0.86	6.98	+	0.000148	0.018	1
system development	3484	10	3.17	3.16	+	0.000396	0.0332	1

### Sheet: 5xFAD_Top_FullList
GO.biological.process.complete	REF	#	expected	Fold.Enrichment	+/-	raw.P.value	FDR	Top
positive regulation of trophectodermal cell proliferation	2	2	0.01	> 100	+	0.000282	0.024	1
microglial cell activation involved in immune response	4	3	0.03	> 100	+	1.11e-05	0.00181	1
positive regulation of chemokine-mediated signaling pathway	3	2	0.02	95.85	+	0.000468	0.0343	1
negative regulation of autophagic cell death	5	3	0.03	86.26	+	1.76e-05	0.00258	1
translation at postsynapse	48	28	0.33	83.87	+	8.87e-42	2.32e-38	1
translation at presynapse	47	27	0.33	82.59	+	3.69e-40	7.22e-37	1
regulation of macrophage colony-stimulating factor signaling pathway	4	2	0.03	71.89	+	0.000698	0.0468	1
complement-mediated synapse pruning	4	2	0.03	71.89	+	0.000698	0.0466	1
negative regulation of ubiquitin-protein transferase activity	21	4	0.15	27.38	+	2.47e-05	0.00329	1
mitochondrial electron transport, cytochrome c to oxygen	20	6	0.14	43.13	+	2.02e-08	7.92e-06	1
negative regulation of neuroinflammatory response	15	4	0.1	38.34	+	7.83e-06	0.00143	1
regulation of protein neddylation	12	3	0.08	35.94	+	0.000138	0.0139	1
ribosomal large subunit assembly	25	6	0.17	34.51	+	6.28e-08	2.19e-05	1
lysosomal lumen acidification	13	3	0.09	33.18	+	0.000169	0.0161	1
negative regulation of platelet activation	15	3	0.1	28.75	+	0.000244	0.0219	1
canonical glycolysis	16	3	0.11	26.96	+	0.000289	0.0239	1
regulation of plasminogen activation	16	3	0.11	26.96	+	0.000289	0.0238	1
regulation of respiratory burst	17	3	0.12	25.37	+	0.000338	0.0269	1
maturation of LSU-rRNA from tricistronic rRNA transcript (SSU-rRNA, 5.8S rRNA, LSU-rRNA)	17	3	0.12	25.37	+	0.000338	0.0268	1
regulation of microglial cell activation	17	3	0.12	25.37	+	0.000338	0.0266	1
lipoprotein catabolic process	17	3	0.12	25.37	+	0.000338	0.0265	1
astrocyte activation	18	3	0.13	23.96	+	0.000392	0.0299	1
positive regulation of signal transduction by p53 class mediator	32	5	0.22	22.46	+	5.37e-06	0.00111	1
cellular response to low-density lipoprotein particle stimulus	33	5	0.23	21.78	+	6.15e-06	0.00119	1
positive regulation by host of viral process	22	3	0.15	19.61	+	0.000665	0.0455	1
nitric oxide mediated signal transduction	23	3	0.16	18.75	+	0.000748	0.0486	1
positive regulation of osteoclast differentiation	39	5	0.27	18.43	+	1.29e-05	0.00206	1
maturation of SSU-rRNA from tricistronic rRNA transcript (SSU-rRNA, 5.8S rRNA, LSU-rRNA)	33	4	0.23	17.43	+	0.000121	0.0125	1
regulation of activated T cell proliferation	44	4	0.31	13.07	+	0.000336	0.0269	1
regulation of macrophage migration	49	4	0.34	11.74	+	0.000493	0.0353	1
regulation of interleukin-10 production	63	5	0.44	11.41	+	0.000108	0.0116	1
regulation of cytokine production involved in inflammatory response	63	5	0.44	11.41	+	0.000108	0.0115	1
regulation of interleukin-1 beta production	92	7	0.64	10.94	+	5.72e-06	0.00113	1
negative regulation of ubiquitin-dependent protein catabolic process	54	4	0.38	10.65	+	0.000695	0.0468	1
intracellular iron ion homeostasis	72	5	0.5	9.98	+	0.000195	0.0181	1
proton transmembrane transport	83	5	0.58	8.66	+	0.000364	0.0284	1
positive regulation of tumor necrosis factor production	140	8	0.97	8.22	+	8.98e-06	0.00155	1
maintenance of location in cell	110	6	0.77	7.84	+	0.000156	0.0152	1
positive regulation of interleukin-6 production	111	6	0.77	7.77	+	0.000164	0.0158	1
positive regulation of cytokine production involved in immune response	111	6	0.77	7.77	+	0.000164	0.0157	1
mononuclear cell migration	97	5	0.67	7.41	+	0.000716	0.0476	1
leukocyte chemotaxis	139	7	0.97	7.24	+	7.11e-05	0.00808	1
protein stabilization	200	10	1.39	7.19	+	2.09e-06	0.000475	1
cell killing	141	7	0.98	7.14	+	7.75e-05	0.00855	1
myeloid leukocyte migration	141	7	0.98	7.14	+	7.75e-05	0.00849	1
myeloid cell homeostasis	165	8	1.15	6.97	+	2.78e-05	0.00355	1
leukocyte homeostasis	124	6	0.86	6.96	+	0.00029	0.0238	1
regulation of intrinsic apoptotic signaling pathway	181	8	1.26	6.35	+	5.22e-05	0.0062	1
positive regulation of inflammatory response	163	7	1.13	6.17	+	0.000184	0.0172	1
positive regulation of endocytosis	207	8	1.44	5.56	+	0.000128	0.0131	1
positive regulation of leukocyte mediated immunity	193	7	1.34	5.21	+	0.000492	0.0354	1
positive regulation of ERK1 and ERK2 cascade	234	8	1.63	4.92	+	0.000287	0.0242	1
negative regulation of neuron death	243	8	1.69	4.73	+	0.000366	0.0283	1
regulation of neuron apoptotic process	294	9	2.04	4.4	+	0.000266	0.023	1
regulation of peptidase activity	455	13	3.16	4.11	+	2.32e-05	0.00313	1
positive regulation of response to biotic stimulus	327	9	2.27	3.96	+	0.000563	0.0394	1
positive regulation of proteolysis	371	10	2.58	3.88	+	0.000327	0.0265	1
cellular response to cytokine stimulus	724	19	5.04	3.77	+	9.46e-07	0.000251	1
regulation of translation	391	10	2.72	3.68	+	0.000489	0.0353	1
innate immune response	745	19	5.18	3.67	+	1.43e-06	0.00035	1
positive regulation of leukocyte activation	432	11	3	3.66	+	0.000265	0.0231	1
endocytosis	488	12	3.39	3.54	+	0.000191	0.0178	1
negative regulation of immune system process	538	13	3.74	3.47	+	0.000122	0.0125	1
positive regulation of catalytic activity	1085	21	7.55	2.78	+	2.51e-05	0.00331	1
response to bacterium	790	15	5.49	2.73	+	0.000473	0.0343	1
negative regulation of gene expression	1006	19	7	2.72	+	8.66e-05	0.00936	1
negative regulation of apoptotic process	967	17	6.73	2.53	+	0.00047	0.0342	1

### Sheet: 5xFAD_Top_Unique
GO.biological.process.complete	REF	#	expected	Fold.Enrichment	+/-	raw.P.value	FDR	Top
microglial cell activation involved in immune response	4	3	0.03	> 100	+	1.11e-05	0.00181	1
positive regulation of chemokine-mediated signaling pathway	3	2	0.02	95.85	+	0.000468	0.0343	1
negative regulation of autophagic cell death	5	3	0.03	86.26	+	1.76e-05	0.00258	1
translation at postsynapse	48	28	0.33	83.87	+	8.87e-42	2.32e-38	1
translation at presynapse	47	27	0.33	82.59	+	3.69e-40	7.22e-37	1
regulation of macrophage colony-stimulating factor signaling pathway	4	2	0.03	71.89	+	0.000698	0.0468	1
complement-mediated synapse pruning	4	2	0.03	71.89	+	0.000698	0.0466	1
negative regulation of ubiquitin-protein transferase activity	21	4	0.15	27.38	+	2.47e-05	0.00329	1
mitochondrial electron transport, cytochrome c to oxygen	20	6	0.14	43.13	+	2.02e-08	7.92e-06	1
negative regulation of neuroinflammatory response	15	4	0.1	38.34	+	7.83e-06	0.00143	1
regulation of protein neddylation	12	3	0.08	35.94	+	0.000138	0.0139	1
ribosomal large subunit assembly	25	6	0.17	34.51	+	6.28e-08	2.19e-05	1
canonical glycolysis	16	3	0.11	26.96	+	0.000289	0.0239	1
regulation of respiratory burst	17	3	0.12	25.37	+	0.000338	0.0269	1
maturation of LSU-rRNA from tricistronic rRNA transcript (SSU-rRNA, 5.8S rRNA, LSU-rRNA)	17	3	0.12	25.37	+	0.000338	0.0268	1
regulation of microglial cell activation	17	3	0.12	25.37	+	0.000338	0.0266	1
astrocyte activation	18	3	0.13	23.96	+	0.000392	0.0299	1
positive regulation of signal transduction by p53 class mediator	32	5	0.22	22.46	+	5.37e-06	0.00111	1
positive regulation by host of viral process	22	3	0.15	19.61	+	0.000665	0.0455	1
nitric oxide mediated signal transduction	23	3	0.16	18.75	+	0.000748	0.0486	1
maturation of SSU-rRNA from tricistronic rRNA transcript (SSU-rRNA, 5.8S rRNA, LSU-rRNA)	33	4	0.23	17.43	+	0.000121	0.0125	1
regulation of activated T cell proliferation	44	4	0.31	13.07	+	0.000336	0.0269	1
regulation of interleukin-10 production	63	5	0.44	11.41	+	0.000108	0.0116	1
regulation of cytokine production involved in inflammatory response	63	5	0.44	11.41	+	0.000108	0.0115	1
negative regulation of ubiquitin-dependent protein catabolic process	54	4	0.38	10.65	+	0.000695	0.0468	1
intracellular iron ion homeostasis	72	5	0.5	9.98	+	0.000195	0.0181	1
mononuclear cell migration	97	5	0.67	7.41	+	0.000716	0.0476	1
leukocyte chemotaxis	139	7	0.97	7.24	+	7.11e-05	0.00808	1
protein stabilization	200	10	1.39	7.19	+	2.09e-06	0.000475	1
cell killing	141	7	0.98	7.14	+	7.75e-05	0.00855	1
myeloid cell homeostasis	165	8	1.15	6.97	+	2.78e-05	0.00355	1
leukocyte homeostasis	124	6	0.86	6.96	+	0.00029	0.0238	1
positive regulation of inflammatory response	163	7	1.13	6.17	+	0.000184	0.0172	1
positive regulation of endocytosis	207	8	1.44	5.56	+	0.000128	0.0131	1
positive regulation of leukocyte mediated immunity	193	7	1.34	5.21	+	0.000492	0.0354	1
regulation of neuron apoptotic process	294	9	2.04	4.4	+	0.000266	0.023	1
positive regulation of response to biotic stimulus	327	9	2.27	3.96	+	0.000563	0.0394	1
positive regulation of proteolysis	371	10	2.58	3.88	+	0.000327	0.0265	1
regulation of translation	391	10	2.72	3.68	+	0.000489	0.0353	1
negative regulation of immune system process	538	13	3.74	3.47	+	0.000122	0.0125	1
response to bacterium	790	15	5.49	2.73	+	0.000473	0.0343	1
negative regulation of gene expression	1006	19	7	2.72	+	8.66e-05	0.00936	1
negative regulation of apoptotic process	967	17	6.73	2.53	+	0.00047	0.0342	1

### Sheet: 5xFAD_P7_shared
GO.biological.process.complete	REF	#	expected	Fold.Enrichment	+ / -	raw.P.value	FDR	Top
Top Level in P7, shared in 5xFAD
positive regulation of trophectodermal cell proliferation	2	2	0.01	> 100	+	9.8e-05	0.0173	1
lysosomal lumen acidification	13	3	0.05	56.4	+	3.53e-05	0.00813	1
negative regulation of platelet activation	15	3	0.06	48.88	+	5.11e-05	0.0104	1
regulation of plasminogen activation	16	3	0.07	45.83	+	6.05e-05	0.0116	1
lipoprotein catabolic process	17	3	0.07	43.13	+	7.09e-05	0.0132	1
glucose catabolic process	22	3	0.09	33.33	+	0.000141	0.0223	1
proton transmembrane transport	83	4	0.34	11.78	+	0.000443	0.0489	1
maintenance of location in cell	110	5	0.45	11.11	+	0.000108	0.0181	1
negative regulation of neuron death	243	7	0.99	7.04	+	7.36e-05	0.0136	1
cell activation	804	11	3.29	3.34	+	0.000472	0.05	1
positive regulation of multicellular organismal process	1876	20	7.68	2.61	+	6.21e-05	0.0117	1
positive regulation of signal transduction	1628	17	6.66	2.55	+	0.000311	0.0387	1
regulation of programmed cell death	1639	17	6.71	2.54	+	0.000336	0.0408	1
response to organic substance	2609	23	10.67	2.15	+	0.000418	0.0472	1
Top Level in 5xFAD, shared in P7
positive regulation of trophectodermal cell proliferation	2	2	0.01	> 100	+	0.000282	0.024	1
lysosomal lumen acidification	13	3	0.09	33.18	+	0.000169	0.0161	1
negative regulation of platelet activation	15	3	0.1	28.75	+	0.000244	0.0219	1
regulation of plasminogen activation	16	3	0.11	26.96	+	0.000289	0.0238	1
lipoprotein catabolic process	17	3	0.12	25.37	+	0.000338	0.0265	1
proton transmembrane transport	83	5	0.58	8.66	+	0.000364	0.0284	1
maintenance of location in cell	110	6	0.77	7.84	+	0.000156	0.0152	1
negative regulation of neuron death	243	8	1.69	4.73	+	0.000366	0.0283	1
regulation of peptidase activity	455	13	3.16	4.11	+	2.32e-05	0.00313	1
endocytosis	488	12	3.39	3.54	+	0.000191	0.0178	1

### Sheet: P7_EAE_shared
GO.biological.process.complete	REF	#	expected	Fold.Enrichment	+ / -	raw.P.value	FDR	Top
Top in P7, shared in EAE
very-low-density lipoprotein particle remodeling	6	2	0.02	81.47	+	0.000452	0.0489	1
negative regulation of platelet activation	15	3	0.06	48.88	+	5.11e-05	0.0104	1
regulation of homotypic cell-cell adhesion	36	4	0.15	27.16	+	2.11e-05	0.00569	1
maintenance of location in cell	110	5	0.45	11.11	+	0.000108	0.0181	1
cell recognition	143	5	0.59	8.55	+	0.000351	0.0423	1
small molecule biosynthetic process	439	10	1.8	5.57	+	1.46e-05	0.00458	1
positive regulation of cell migration	594	10	2.43	4.11	+	0.000174	0.025	1
positive regulation of developmental process	1498	17	6.13	2.77	+	0.000117	0.019	1
positive regulation of multicellular organismal process	1876	20	7.68	2.61	+	6.21e-05	0.0117	1
positive regulation of signal transduction	1628	17	6.66	2.55	+	0.000311	0.0387	1
regulation of programmed cell death	1639	17	6.71	2.54	+	0.000336	0.0408	1
response to organic substance	2609	23	10.67	2.15	+	0.000418	0.0472	1
Top in EAE, shared in P7
very-low-density lipoprotein particle remodeling	6	2	0.01	> 100	+	2.19e-05	0.00536	1
negative regulation of platelet activation	15	2	0.01	> 100	+	0.000106	0.0151	1
regulation of homotypic cell-cell adhesion	36	2	0.03	61.1	+	0.00054	0.0409	1
cell recognition	143	3	0.13	23.07	+	0.0003	0.0267	1

### Sheet: EAE_5xFAD_shared
GO.biological.process.complete	REF	#	expected	Fold.Enrichment	+ / -	raw.P.value	FDR	Top
Top in EAE, shared in 5xFAD
negative regulation of platelet activation	15	2	0.01	> 100	+	0.000106	0.0151	1
cellular response to low-density lipoprotein particle stimulus	33	2	0.03	66.66	+	0.000458	0.0368	1
positive regulation of osteoclast differentiation	39	2	0.04	56.4	+	0.000629	0.0446	1
positive regulation of tumor necrosis factor production	140	5	0.13	39.28	+	1.66e-07	0.000144	1
positive regulation of interleukin-6 production	111	3	0.1	29.73	+	0.000145	0.0181	1
positive regulation of ERK1 and ERK2 cascade	234	4	0.21	18.8	+	5.63e-05	0.01	1
positive regulation of response to external stimulus	580	6	0.53	11.38	+	9.77e-06	0.0034	1
inflammatory response	535	5	0.49	10.28	+	9.95e-05	0.0149	1
positive regulation of defense response	435	4	0.4	10.11	+	0.000586	0.0434	1
positive regulation of catalytic activity	1085	6	0.99	6.08	+	0.000311	0.0275	1
Top in 5xFAD, shared in EAE
negative regulation of platelet activation	15	3	0.1	28.75	+	0.000244	0.0219	1
cellular response to low-density lipoprotein particle stimulus	33	5	0.23	21.78	+	6.15e-06	0.00119	1
positive regulation of osteoclast differentiation	39	5	0.27	18.43	+	1.29e-05	0.00206	1
regulation of macrophage migration	49	4	0.34	11.74	+	0.000493	0.0353	1
regulation of interleukin-1 beta production	92	7	0.64	10.94	+	5.72e-06	0.00113	1
positive regulation of tumor necrosis factor production	140	8	0.97	8.22	+	8.98e-06	0.00155	1
maintenance of location in cell	110	6	0.77	7.84	+	0.000156	0.0152	1
positive regulation of interleukin-6 production	111	6	0.77	7.77	+	0.000164	0.0158	1
positive regulation of cytokine production involved in immune response	111	6	0.77	7.77	+	0.000164	0.0157	1
myeloid leukocyte migration	141	7	0.98	7.14	+	7.75e-05	0.00849	1
regulation of intrinsic apoptotic signaling pathway	181	8	1.26	6.35	+	5.22e-05	0.0062	1
positive regulation of ERK1 and ERK2 cascade	234	8	1.63	4.92	+	0.000287	0.0242	1
cellular response to cytokine stimulus	724	19	5.04	3.77	+	9.46e-07	0.000251	1
innate immune response	745	19	5.18	3.67	+	1.43e-06	0.00035	1
positive regulation of leukocyte activation	432	11	3	3.66	+	0.000265	0.0231	1
positive regulation of catalytic activity	1085	21	7.55	2.78	+	2.51e-05	0.00331	1
